# A public antibody class recognizes a novel S2 epitope exposed on open conformations of SARS-CoV-2 spike

**DOI:** 10.1101/2021.12.01.470767

**Authors:** Mathieu Claireaux, Tom G Caniels, Marlon de Gast, Julianna Han, Denise Guerra, Gius Kerster, Barbera DC van Schaik, Aldo Jongejan, Angela I. Schriek, Marloes Grobben, Philip JM Brouwer, Karlijn van der Straten, Yoann Aldon, Joan Capella-Pujol, Jonne L Snitselaar, Wouter Olijhoek, Aafke Aartse, Mitch Brinkkemper, Ilja Bontjer, Judith A Burger, Meliawati Poniman, Tom PL Bijl, Jonathan L Torres, Jeffrey Copps, Isabel Cuella Martin, Steven W de Taeye, Godelieve J de Bree, Andrew B Ward, Kwinten Sliepen, Antoine HC van Kampen, Perry D Moerland, Rogier W Sanders, Marit J van Gils

**Author notes:** Corresponding authors. (R.W.S.); (M.J.v.G.). These authors contributed equally (Mathieu Claireaux, Tom G Caniels).

## Abstract

Delineating the origins and properties of antibodies elicited by SARS-CoV-2 infection and vaccination is critical for understanding their benefits and potential shortcomings. Therefore, we investigated the SARS-CoV-2 spike (S)-reactive B cell repertoire in unexposed individuals by flow cytometry and single-cell sequencing. We found that ∼82% of SARS-CoV-2 S-reactive B cells show a naive phenotype, which represents an unusually high fraction of total human naive B cells (∼0.1%). Approximately 10% of these naive S-reactive B cells shared an IGHV1-69/IGKV3-11 B cell receptor pairing, an enrichment of 18-fold compared to the complete naive repertoire. A proportion of memory B cells, comprising switched (∼0.05%) and unswitched B cells (∼0.04%), was also reactive with S and some of these cells were reactive with ADAMTS13, which is associated with thrombotic thrombocytopenia. Following SARS-CoV-2 infection, we report an average 37-fold enrichment of IGHV1-69/IGKV3-11 B cell receptor pairing in the S-reactive memory B cells compared to the unselected memory repertoire. This class of B cells targets a previously undefined non-neutralizing epitope on the S2 subunit that becomes exposed on S proteins used in approved vaccines when they transition away from the native pre-fusion state because of instability. These findings can help guide the improvement of SARS-CoV-2 vaccines.
