## Supplementary material for "A public antibody class recognizes a novel S2 epitope exposed on open conformations of SARS-CoV-2 spike": Table S1 - FACS panels

### Sheet: All
Combinatorial probe staining
Marker	Fluorochrome	Company	Clone
SARS-CoV-2 S probe biotin	AF647	BioLegend
SARS-CoV-2 S probe biotin	BV421	BioLegend
IAV HA probe biotin	BUV615	BD Biosciences
IAV HA probe biotin	BV421	BioLegend
RSV F probe biotin	AF647	BioLegend
RSV F probe biotin	BUV615	BD Biosciences
HCV E1E2 probe biotin	AF647	BioLegend
HCV E1E2 probe biotin	BB515	BD Biosciences
HIV ConM Env probe biotin	BB515	BD Biosciences
HIV ConM Env probe biotin	BUV615	BD Biosciences
Tetanus toxoid	BB515	BD Biosciences
Tetanus toxoid	BV421	BioLegend
Viability	eF780	Thermo Fisher
CD4	eF780-APC	Thermo Fisher	OKT4
CD19	AF700	BioLegend	HIB19
IgD	BV785	Biolegend	IA6-2
CD27	PE	BD Biosciences	M-T271
IgG	PE-Cy7	BD Biosciences	918-145
IgM	BUV395	BD Biosciences	G20-127
B cell sorting for Mabs Isolation
Marker	Fluorochrome	Company	Clone
SARS-CoV-2 S probe biotin	AF647	BioLegend
SARS-CoV-2 S probe biotin	BV421	BioLegend
Viability	eF780	Thermo Fisher
CD3	eF780-APC	Thermo Fisher	UCHT1
CD14	eF780-APC	Thermo Fisher	C1D3
CD16	eF780-APC	Thermo Fisher	CB16
CD19	AF700	BioLegend	HIB19
IgD	BV785	Biolegend	IA6-2
CD27	PE	BD Biosciences	M-T271
B cell sorting for 10x Genomics
Marker	Fluorochrome/Barcode	Company	Clone
SARS-CoV-2 S probe biotin	AF647	BioLegend
SARS-CoV-2 S probe biotin	BV421	BioLegend
Viability	eF780	Thermo Fisher
CD19	AF700	BioLegend	HIB19
CD298; β2 microglobulin,	Barcode C0251-C0260	BioLegend	LNH-94; 2M2
IgD	Barcode C0384	Biolegend	IA6-2
CD27	Barcode C0154	Biolegend	O323
S-2P versus S-6p antigen-specific B cell characterization
Marker	Fluorochrome	Company	Clone
SARS-CoV-2 S probe Strep-tag	DY649	Thermo Fisher
SARS-CoV-2 S probe Strep-tag	DY488	Thermo Fisher
Viability	eF780	Thermo Fisher
CD3	eF780-APC	Thermo Fisher	UCHT1
CD14	eF780-APC	Thermo Fisher	C1D3
CD16	eF780-APC	Thermo Fisher	CB16
CD19	AF700	BioLegend	HIB19
IgD	BV785	Biolegend	IA6-2
CD27	PE	BD Biosciences	M-T271
Ramos B cell binding assay
Marker	Fluorochrome	Company	Clone
SARS-CoV-2 S probe biotin	AF647	Thermo Fisher
SARS-CoV-2 S probe biotin	BV421	Thermo Fisher
HIV ConM Env probe biotin	AF647	Thermo Fisher
HIV ConM Env probe biotin	BV421	Thermo Fisher
Viability	eF780	Thermo Fisher
IgG	PE-Cy7	BD Biosciences	G18-145
IgM	BV605	BD Biosciences	MHM-88
