## Supplementary material for "A public antibody class recognizes a novel S2 epitope exposed on open conformations of SARS-CoV-2 spike": Table S2 - MAbs properties

### Sheet: Table S2 - MAbs
id	v_gene	nt_id	j_gene	d_gene	cdrh3_len	cdrh3_aa	type	lc_v	nt_id	lc_j	cdrl3_aa	binder	donor_id1	donor_id2
HD3783_1_A1_HC	IGHV3-30	99.31	IGHJ4	IGHD3-10	7	CANGEFDYW	naive	IGLV1-51	98.6	IGLJ2/IGLJ3	CGTWDSSLSVVF	yes	HD3783	HD1
HD3783_1_C4_HC	IGHV4-31	97.94	IGHJ2	IGHD3-22	18	CAREGYYDSSGYQDWYFDLW	non switched memory	IGKV3-20	94.33	IGKJ1	CQQCGNLWAF	yes	HD3783	HD1
HD3783_1_E10_HC	IGHV1-69	98.61	IGHJ5	IGHD1-26	14	CARGNVAARRGWFDPW	naive	IGKV3-11	97.49	IGKJ2	CQQRSNWPPKYTF	yes	HD3783	HD1
HD0419_1_B6_HC	IGHV1-69	100	IGHJ4	IGHD6-19	13	CARGTLIGWGYFDYW	naive	IGKV4-1	98.99	IGKJ1	CQQYYSTPPWTF	yes	HD0419	HD2
HD0419_1_C9_HC	IGHV1-69	99.65	IGHJ4	IGHD3-3	17	CARTYYDFWSGRNYYFDYW	naive	IGKV3-15	98.57	IGKJ2	CQQYNNWPPYTF	yes	HD0419	HD2
HD0419_1_D4_HC	IGHV1-69	99.65	IGHJ4	IGHD3-10	6	CASKFEGW	naive	IGKV3-11	98.57	IGKJ3	CQQRSNWPPILTF	yes	HD0419	HD2
HD0419_1_H5_HC	IGHV3-7	98.61	IGHJ5	IGHD2-8	14	CARERYLTTDGWFDPW	naive	IGKV1-33	81	IGKJ1	CAVLEFF	yes	HD0419	HD2
HD0419_2_A3_HC	IGHV3-7	99.31	IGHJ4	IGHD5-12	12	CARAEWLRGRFDYW	non switched memory	IGKV1-17	97.13	IGKJ1	CLQYNSYPRTF	yes	HD0419	HD2
HD0419_2_E10_HC	IGHV3-9	95.49	IGHJ3	IGHD3-16	16	CTRGGYYDGLDADAFDIW	classical memory	IGLV7-43	96.18	IGLJ3	CLLYSGAVWVF	yes	HD0419	HD2
HD0419_2_E8_HC	IGHV3-9	99.31	IGHJ4	IGHD6-13	13	CAKDWGSSWIYFDYW	naive	IGLV3-21	98.21	IGLJ3	CQVWDSSSDRVF	yes	HD0419	HD2
HD0419_2_F1_HC	IGHV1-69	99.65	IGHJ4	IGHD2-8	14	CARDYIYGIGGSINYW	naive	IGLV1-40	98.96	IGLJ2/IGLJ3	CQSYDSSLSGVVF	yes	HD0419	HD2
HD8557_1_B10_HC	IGHV3-74	98.96	IGHJ4	IGHD6-19	12	CARGAVAGRYFDYW	non switched memory	IGKV4-1	95.29	IGKJ1	CQQYYTTPWTF	yes	HD8557	HD3
HD8557_1_G8_HC	IGHV1-69	99.31	IGHJ6	IGHD3-3	21	CARDRLSITIFGGDYCYYGMDVW	naive	IGKV1-NL1	97.49	IGKJ1	CQQYYSAPRTF	yes	HD8557	HD3
HD8557_1_H8_HC	IGHV3-15	99.32	IGHJ4	IGHD5-12	12	CTTLFRGYGDSDYW	naive	IGKV4-1	98.99	IGKJ2	CQQYYSTYTF	yes	HD8557	HD3
HD8495_1_B6_HC	IGHV4-39	98.97	IGHJ5	IGHD3-22	20	CARHPWGLFGSYDSSLRWFDPW	naive	IGKV1-33	98.92	IGKJ4	CQQYDNPPLTF	yes	HD8495	HD4
HD8495_1_C12_HC	IGHV4-34	98.25	IGHJ3	IGHD3-10	14	CAREGQGVPSEAFDIW	naive	IGLV2-11	98.61	IGLJ3	CCSYAGSYFWAF	yes	HD8495	HD4
HD8495_1_G1_HC	IGHV3-23	99.31	IGHJ4	IGHD2-15	15	CAKGGYCSGGSCKWDYW	naive	IGLV1-36	99.3	IGLJ2/IGLJ3	CAAWDDSLNAVVF	yes	HD8495	HD4
HD8495_1_H5_HC	IGHV4-31	99.66	IGHJ3	IGHD6-19	11	CARYSVAGAFDIW	naive	IGKV1-33	99.28	IGKJ5	CQQYDNLPITF	yes	HD8495	HD4
HD8495_2_B1_HC	IGHV3-23	99.65	IGHJ1	IGHD2-15	16	CAKAYYCSGGSCYSFQHW	naive	IGLV2-14	97.57	IGLJ2/IGLJ3	CSSYTSSSTVVF	yes	HD8495	HD4
HD8495_2_E1_HC	IGHV3-23	100	IGHJ1	IGHD3-9	19	CAKEGYYDILTGSFAPYFQHW	naive	IGKV1-39	98.21	IGKJ1	CQQSYSTLWTF	yes	HD8495	HD4
HD8495_2_E9_HC	IGHV3-23	99.65	IGHJ1	IGHD3-9	17	CAKPATYVLRYFDWPPLNW	naive	IGKV3-20	98.94	IGKJ2	CQQYGSSPYTF	yes	HD8495	HD4
HD8495_2_F3_HC	IGHV1-69	99.31	IGHJ4	IGHD3-16	11	CARGGAYGYFDYW	naive	IGKV3-11	98.57	IGKJ2	CQQRSNWPPMYTF	yes	HD8495	HD4
HD8495_2_F5_HC	IGHV3-23	99.65	IGHJ5	IGHD2-21	13	CAKRGPLLINWFDPW	naive	IGLV3-21	99.64	IGLJ2F/IGLJ3	CQVWDSSSDCVVF	yes	HD8495	HD4
HD3783_1_A4_HC	IGHV3-7	98.26	IGHJ5	IGHD2-8	14	CAREGYLTTDGWFDPW	naive	IGLV2-14	99.65	IGLJ2/IGLJ3	CSSYTSSSTLF		HD3783	HD1
HD3783_1_B2_HC	IGHV3-30	63.89	IGHJ4	IGHD3-16	15	YCVRDFVRGAPDFFDYW	classical memory	IGKV3-20	95.04	IGKJ5	CQYYGGSPLIIF		HD3783	HD1
HD3783_1_C2_HC	IGHV3-48	94.79	IGHJ5	IGHD1-26	15	CVRDNRVGSHQGWFDPW	non switched memory	IGKV3-11	96.77	IGKJ4	CQQRSNWPLTF		HD3783	HD1
HD3783_1_C8_HC	IGHV1-69	99.31	IGHJ4	IGHD3-3	18	CASPRYYDFWSGTRYYFDYW	naive	IGKV3-20	99.65	IGKJ2	CQQYGSSPLTF		HD3783	HD1
HD3783_1_D6_HC	IGHV3-11	100	IGHJ4	IGHD3-3	21	CARDPHSTYYDFWSGYYGYFDYW	naive	IGKV3-20	98.23	IGKJ5	CQQYGSSPPLTF		HD3783	HD1
HD3783_1_E2_HC	IGHV1-69	98.96	IGHJ4	IGHD3-9	20	CARGIAWGLRYFDRPQYYFDYW	naive	IGKV4-1	98.65	IGKJ2/IGKJ3	CQQYYSTPAF		HD3783	HD1
HD3783_1_E3_HC	IGHV1-2	97.92	IGHJ4	IGHD2-8	15	CARSMVYAILSGVCDYW	naive						HD3783	HD1
HD3783_1_E6_HC	IGHV1-69	94.1	IGHJ5	IGHD3-9	23	CARNPTNHYDILTGSIRGTNWFDPW	non switched memory	IGLV2-8	95.49	IGLJ1	CSSYAGSNNYVF		HD3783	HD1
HD3783_1_F9_HC	IGHV1-69	98.96	IGHJ5	IGHD2-2	17	CAREGCSSTSCYTDWFDPW	naive	IGKV3-11	98.92	IGKJ2/IGKJ3	CQQRSNWPTF		HD3783	HD1
HD3783_1_G4_HC	IGHV1-69	98.26	IGHJ4	IGHD3-3	18	CARDERYDFWSGYHYYFDYW	naive	IGKV3-20	99.65	IGKJ5	CQQYGSSLITF		HD3783	HD1
HD3783_1_G5_HC	IGHV1-69	98.96	IGHJ3	IGHD3-3	16	CARELRIFGVVNNAFDIW	naive	IGLV2-23	96.88	IGLJ1	CCSYAGSSTFYVF		HD3783	HD1
HD3783_1_G8_HC	IGHV1-69	98.96	IGHJ5	IGHD1-20	16	CARDLHNWNPGRVWFDPW	naive	IGKV3-15	97.49	IGKJ5	CQQYNNWPPITF		HD3783	HD1
HD3783_1_G9_HC	IGHV1-69	99.31	IGHJ4	IGHD2-8	6	CAVDYAYW	non switched memory						HD3783	HD1
HD3783_1_H1_HC	IGHV3-23	100	IGHJ6	IGHD2-15	19	CAKAIEARWLLDYYYYGMDVW	naive						HD3783	HD1
HD0419_1_B11_HC	IGHV4-59	98.6	IGHJ4	IGHD3-3	14	CARVTYDFWSGYFDYW	naive						HD0419	HD2
HD0419_1_B3_HC	IGHV1-69	99.65	IGHJ5	IGHD3-3	17	CARGGGKDFWSGPNWFDPW	naive	IGKV3-20	98.58	IGKJ1	CQQYGSSPWTF		HD0419	HD2
HD0419_1_C1_HC	IGHV3-9	93.75	IGHJ4	IGHD4-11	15	CAKGEDYNKYLSHFDYW	classical memory	IGKV2-28	96.6	IGKJ2	CMQALQTPHTF		HD0419	HD2
HD0419_1_C7_HC	IGHV1-2	98.96	IGHJ3	IGHD6-6	21	CARDHQYSSSPEAATPHDAFDIW	naive						HD0419	HD2
HD0419_1_D3_HC	IGHV1-69	98.96	IGHJ4	IGHD3-10	17	CARGGDYYGSGSYYNFDYW	naive	IGLV1-44	99.65	IGLJ2/IGLJ3	CAAWDDSLNGVVF		HD0419	HD2
HD0419_1_D5_HC	IGHV1-69	99.65	IGHJ4	IGHD1-26	17	CARDQIGWVGATSGPSDYW	naive						HD0419	HD2
HD0419_1_D8_HC	IGHV3-30-3	99.65	IGHJ4	IGHD1-26	14	CARSYSGSYLAAFDYW	naive						HD0419	HD2
HD0419_1_E9_HC	IGHV1-69	98.96	IGHJ3	IGHD2-21	12	CARSGRDTNAFDIW	naive						HD0419	HD2
HD0419_1_F11_HC	IGHV1-69	99.31	IGHJ4	IGHD4-17	12	CARSSFLNYGFDYW	naive	IGKV3-20	97.52	IGKJ4	CQQYGSSRGTF		HD0419	HD2
HD0419_1_F2_HC	IGHV4-31	99.31	IGHJ4	IGHD3-10	19	CARVNSPFRLWFGESADYW	naive	IGKV3-20	98.94	IGKJ2	CQQYGSSPRTF		HD0419	HD2
HD0419_1_F3_HC	IGHV1-69	99.31	IGHJ4	IGHD3-3	17	CASSSGSIFGVVTSYFDYW	non switched memory	IGKV3-20	98.58	IGKJ4	CQQYGSSRGTF		HD0419	HD2
HD0419_1_F8_HC	IGHV1-69	99.65	IGHJ5	IGHD2-2	20	CAREIGYIVVVPAARGGWFDPW	naive						HD0419	HD2
HD0419_1_G5_HC	IGHV3-33	98.96	IGHJ4	IGHD2-15	17	CARDGRGYCSGGSCYFGYW	naive	IGKV4-1	99.33	IGKJ2	CQQYYSTPYTF		HD0419	HD2
HD0419_1_G7_HC	IGHV3-43	99.31	IGHJ4	IGHD3-9	22	CAKGGSGWLRYFDWLLSSVDFDYW	naive	IGLV1-44	99.3	IGLJ2/IGLJ3	CAAWDDSLNGHVVF		HD0419	HD2
HD0419_1_H12_HC	IGHV1-69	99.65	IGHJ4	IGHD6-6	18	CARVGYSSSSFRPEGCFDYW	naive	IGKV1-33	81	IGKJ1	CAVLEFF		HD0419	HD2
HD0419_1_H4_HC	IGHV1-69	99.31	IGHJ5	IGHD2-2	12	CARVQSLPGSWFDPW	naive						HD0419	HD2
HD0419_1_H7_HC	IGHV3-7	96.88	IGHJ4	IGHD1-26	16	CARVHSGSYYRIDYFDYW	naive	IGLV2-14	99.31	IGLJ2/IGLJ3	CSSYTSSSVVF		HD0419	HD2
HD0419_1_H9_HC	IGHV4-4	99.65	IGHJ4	IGHD6-13	13	CAREGYSSSWSFGYW	naive						HD0419	HD2
HD0419_2_A12_HC	IGHV1-69	98.96	IGHJ4	IGHD1-26	16	CARGGQWELLISYSFDYW	naive	IGKV1-9	96.42	IGKJ2	CQQLNSYPPMYTF		HD0419	HD2
HD0419_2_A2_HC	IGHV1-69	99.31	IGHJ4	IGHD2-15	20	CARAASAPVVVAATPAVAGDYW	naive	IGKV3-11	98.21	IGKJ4	CQQRSNWPPTF		HD0419	HD2
HD0419_2_A4_HC	IGHV1-69	98.96	IGHJ4	IGHD1-14	10	CARGLSDDYDYW	naive	IGKV3-11	98.21	IGKJ3	CQQRSNWPPIFTF		HD0419	HD2
HD0419_2_A6_HC	IGHV1-69	98.61	IGHJ4	IGHD3-10	15	CARASGYSASGSYEDYW	naive	IGKV3-15	98.57	IGKJ4	CQQYNNWPRLTF		HD0419	HD2
HD0419_2_B1_HC	IGHV1-69	98.61	IGHJ3	IGHD2-2	23	CARVKSGPPPIVVVPAATGGAFDIW	naive	IGKV3-11	98.57	IGKJ1	CQQRSNWPPGATF		HD0419	HD2
HD0419_2_B10_HC	IGHV1-69	99.65	IGHJ3	IGHD4-23	17	CATERPTTVVTPGNAFDIW	non B cell	IGKV2-30	98.64	IGKJ2	CIQGTHWPYTF		HD0419	HD2
HD0419_2_B11_HC	IGHV1-69	98.61	IGHJ5	IGHD1-26	15	CARDLWELLSNNWFDPW	naive	IGLV3-21	97.49	IGLJ2/IGLJ3	CQVWASSSVVF		HD0419	HD2
HD0419_2_B12_HC	IGHV1-69	98.26	IGHJ5	IGHD3-9	19	CAANYYDILTGYYNRNWFDPW	naive	IGKV3-11	97.49	IGKJ4	CQQRSNWLTF		HD0419	HD2
HD0419_2_B2_HC	IGHV3-9	97.57	IGHJ4	IGHD3-22	22	CARGRGSITMIVVVWGPGHYFDYW	naive						HD0419	HD2
HD0419_2_B6_HC	IGHV1-69	99.31	IGHJ5	IGHD3-3	17	CARAYDFWSGYYGYWFDPW	non switched memory	IGLV2-8	98.26	IGLJ2/IGLJ3	CSSYAGSNNVVF		HD0419	HD2
HD0419_2_C12_HC	IGHV3-23	99.65	IGHJ4	IGHD3-3	21	CAKDHLLSYDFWSGYYTHYFDYW	naive	IGKV3-11	99.64	IGKJ3	CQQRSNWPPITF		HD0419	HD2
HD0419_2_C3_HC	IGHV1-69	99.31	IGHJ1	IGHD2-21	17	CALHIVVVTANSAEYFQRW	naive	IGKV3-15	98.92	IGKJ1	CQQYNNWWTF		HD0419	HD2
HD0419_2_C5_HC	IGHV3-23	100	IGHJ4	IGHD3-3	25	CAKGYKKIPSDLITIFGVVPFYYFDYW	naive						HD0419	HD2
HD0419_2_D12_HC	IGHV4-30	98.63	IGHJ4	IGHD2-8	13	CARVEVFGLSKFDYW	naive	IGKV1-16/IGKV1-17	91.76	IGKJ1	CQQYYSTPVAF		HD0419	HD2
HD0419_2_E2_HC	IGHV1-69	99.31	IGHJ3	IGHD2-2	19	CARERGYCSSTSCYSDAFDIW	non switched memory	IGKV1-9	97.13	IGKJ4	CQRSDNTPYTF		HD0419	HD2
HD0419_2_E9_HC	IGHV3-30	100	IGHJ4	IGHD3-3	27	CAKNTPAWDDFWSGYFGELFPPFGALDYW	non switched memory	IGKV1-27	98.21	IGKJ3	CQKYNSAPFTF		HD0419	HD2
HD0419_2_F10_HC	IGHV3-23	90.62	IGHJ4	IGHD3-16	7	CTKLRHPDW	non switched memory	IGKV3-20	93.62	IGKJ2	CQQYDTFPDTF		HD0419	HD2
HD0419_2_G4_HC	IGHV4-31	98.97	IGHJ4	IGHD3-22	14	CARVGAGSSGLGIDYW	naive	IGLV3-1	100	IGLJ2/IGLJ3	CQAWDSSTVVF		HD0419	HD2
HD0419_2_H12_HC	IGHV1-69	98.61	IGHJ5	IGHD6-13	13	CAREGAHSSSWWDYW	naive	IGKV3-11	98.92	IGKJ3	CQQRSNWPPLFTF		HD0419	HD2
HD0419_2_H8_HC	IGHV1-69	98.61	IGHJ4	IGHD3-9	20	CASAPYFDWLLTSGRGQYFDYW	naive	IGLV2-14	97.57	IGLJ3	CSSYTSSSTLVF		HD0419	HD2
HD8557_1_A10_HC	IGHV4-39	98.97	IGHJ4	IGHD3-16	20	CARHPFMITFGGVIVGSYFDYW	naive	IGLV1-51	97.89	IGLJ2/IGLJ3	CGTWDSSLSAEVVF		HD8557	HD3
HD8557_1_A2_HC	IGHV1-69	98.96	IGHJ4	IGHD3-10	21	CARDRTYYYGSGSYYPTSPLDYW	naive	IGKV1-39	94.98	IGKJ2/IGKJ3	CQRSDNTPYTF		HD8557	HD3
HD8557_1_A3_HC	IGHV1-46	93.4	IGHJ6	IGHD3-10	17	CARGLYGSGSRNYYGMDVW	classical memory	IGLV3-25	93.55	IGLJ2/IGLJ3	CQSPDSSGTYVVF		HD8557	HD3
HD8557_1_A6_HC	IGHV3-7	100	IGHJ4	IGHD3-3	29	CARVGLGYYDFWSGYYFSASHSSGWYRLDYW	non B cell	IGKV1-33	98.57	IGKJ1/IGKJ3	CQQYDNLLDSTF		HD8557	HD3
HD8557_1_A8_HC	IGHV3-74	97.22	IGHJ4	IGHD4-23	13	CAREYGGNSRNFDYW	non switched memory	IGKV4-1	99.33	IGKJ2	CQQYYSTPVAF		HD8557	HD3
HD8557_1_B11_HC	IGHV4-4	98.61	IGHJ4	IGHD3-9	16	CARGDYDILTGYYLLDYW	naive	IGKV1-27	98.92	IGKJ4	CQKYNSAPLTF		HD8557	HD3
HD8557_1_B2_HC	IGHV4-39	98.28	IGHJ5	IGHD3-3	22	CARHGNLRFLEWLLPEDYNWFDPW	naive	IGLV1-36	98.95	IGLJ2/ IGLJ3	CAAWDDGLNAVVF		HD8557	HD3
HD8557_1_C1_HC	IGHV1-8	99.65	IGHJ5	IGHD6-13	22	CARGVSGMKQQLVGSSVYSWFDPW	naive	IGKV1-39	97.49	IGKJ1	CQQSYSTEWTF		HD8557	HD3
HD8557_1_C2_HC	IGHV1-69	98.61	IGHJ4	IGHD3-3	16	CASTGRYDFWSGYSGDYW	naive	IGKV2-28	99.32	IGKJ1	CMQALQTPRTF		HD8557	HD3
HD8557_1_C4_HC	IGHV4-4	95.79	IGHJ5	IGHD2-15	14	CARESVASPHRWFDPW	non switched memory	IGKV1-39	97.49	IGKJ1	CQQSYSIPWTF		HD8557	HD3
HD8557_1_E10_HC	IGHV1-8	93.06	IGHJ4	IGHD2-15	10	CARGVDAGVDYW	non switched memory						HD8557	HD3
HD8557_1_E12_HC	IGHV1-8	96.88	IGHJ4	IGHD5-18	12	CARAHDQTWFGDRW	classical memory	IGKV4-1	95.96	IGKJ3	CQQYYTTPITF		HD8557	HD3
HD8557_1_F1_HC	IGHV1-69	98.26	IGHJ4	IGHD3-10	12	CARDYYGSGSYDYW	naive	IGKV3-11	94.98	IGKJ3	CQQGSNWPPAFTF		HD8557	HD3
HD8557_1_F2_HC	IGHV3-9	98.96	IGHJ4	IGHD6-19	16	RAKSLPVSSGWGHYFDYW	naive						HD8557	HD3
HD8557_1_F3_HC	IGHV4-39	97.94	IGHJ4	IGHD2-8	12	CASGMGYITPSDYW	naive	IGKV4-1	98.65	IGKJ2	CQQYYSTPPYTF		HD8557	HD3
HD8557_1_F5_HC	IGHV3-7	98.61	IGHJ5	IGHD2-8	14	CARERYLTTDGWFDPR	non switched memory	IGKV1-39	99.28	IGKJ2	CQQSYSTPYTF		HD8557	HD3
HD8557_1_F6_HC	IGHV3-48	67.01	IGHJ4	IGHD3-22	17	CARDRGYSDSTGYPLFDSW	non switched memory	IGKV1-5	97.13	IGKJ1	CQQYNSYPWTF		HD8557	HD3
HD8557_1_F8_HC	IGHV3-15	98.98	IGHJ4	IGHD3-9	23	CTTVSVLRYFDWLLYSATAQDFDYW	naive						HD8557	HD3
HD8557_1_G11_HC	IGHV1-69	92.36	IGHJ5	IGHD5-18	11	CARAPGYSYGEPW	non B cell						HD8557	HD3
HD8557_1_G4_HC	IGHV3-74	98.96	IGHJ5	IGHD3-3	25	CARAGNRRANSAEFLEWLRVGNWFDPW	naive	IGKV2-30	97.62	IGKJ2	CMQGTHWPPYTF		HD8557	HD3
HD8557_1_G7_HC	IGHV3-30-3	100	IGHJ4	IGHD1-7	17	CAREELELLWDTWGEFDYW	naive	IGKV2-28	84.69	IGKJ2	CMQALQTPTF		HD8557	HD3
HD8557_1_H7_HC	IGHV4-39	95.88	IGHJ4	IGHD3-16	23	CARQVAPGAVMVAFGGVILGVIDYW	non switched memory						HD8557	HD3
HD8557_1_H9_HC	IGHV1-69	99.31	IGHJ5	IGHD3-22	13	CARDSSGYPSRFDPW	naive	IGKV3-11	98.92	IGKJ4	CQQHSNWLPLTF		HD8557	HD3
HD8495_1_A11_HC	IGHV3-23	100	IGHJ4	IGHD2-15	15	CAKDNIVVVVAPTIDYW	naive	IGLV1-44	98.25	IGLJ2/IGLJ3	CAAWDDSLNGLVVF		HD8495	HD4
HD8495_1_A5_HC	IGHV4-39	96.22	IGHJ4	IGHD5-24	14	CARLGGDGYNSEFDYW	naive	IGKV1-5	98.21	IGKJ1	CQQYNTYYRTF		HD8495	HD4
HD8495_1_B10_HC	IGHV1-2	96.18	IGHJ5	IGHD2-15	18	CARPGYCSGGNCATGWFAPW	non switched memory	IGKV2-28	97.28	IGKJ4	CMQALQTPLTF		HD8495	HD4
HD8495_1_B11_HC	IGHV1-24	97.92	IGHJ4	IGHD3-10	21	CATLKSITMVRGVIIQLYYFDYW	naive	IGKV3-11	99.28	IGKJ3	CQQRSNWPFTF		HD8495	HD4
HD8495_1_D2_HC	IGHV3-23	100	IGHJ4	IGHD2-2	15	CAKEGYCSSTSCPYGYW	naive	IGLV1-36	99.3	IGLJ2/IGLJ3	CAAWDDSLNAVVF		HD8495	HD4
HD8495_1_D4_HC	IGHV3-23	99.65	IGHJ4	IGHD3-9	22	CAKDFVPYYDILTGHSAMTPNDYW	non B cell	IGKV3-20	98.23	IGKJ2	CQQYGSSPRTF		HD8495	HD4
HD8495_1_E1_HC	IGHV1-69	100	IGHJ3	IGHD3-22	20	CARDRVYYDSSGYPRIDAFDIW	naive	IGKV2-40	99.33	IGKJ4	CMQRIEFPLTF		HD8495	HD4
HD8495_1_E10_HC	IGHV3-7	98.61	IGHJ5	IGHD2-8	14	CGRERYLTTDGWFDPW	naive						HD8495	HD4
HD8495_1_E5_HC	IGHV1-18	98.61	IGHJ4	IGHD3-16	14	CARDFGEPSSDYEDYW	non switched memory	IGLV2-14	97.22	IGLJ2/IGLJ3	CSSYTSSSTVVF		HD8495	HD4
HD8495_1_E7_HC	IGHV3-23	99.31	IGHJ4	IGHD3-10	20	CAKVRYYYGSGSHPRGHPLGYW	naive						HD8495	HD4
HD8495_1_F1_HC	IGHV1-69	98.96	IGHJ5	IGHD3-16	20	CARVPPMITFGGVIVGGRFDPW	naive						HD8495	HD4
HD8495_1_F11_HC	IGHV1-69	99.65	IGHJ5	IGHD5-12	20	CARGGPDPGWVDIVASVEFDPW	non B cell						HD8495	HD4
HD8495_1_F6_HC	IGHV3-9	99.65	IGHJ4	IGHD3-10	12	CAKGDRGVITLDYW	naive	IGKV1-17	99.28	IGKJ4	CLQHNSYPLTF		HD8495	HD4
HD8495_1_F9_HC	IGHV1-69	99.65	IGHJ4	IGHD3-9	9	CARVVSGSDYW	naive	IGLV3-21	96.77	IGLJ2/IGLJ3	CQVWDSSSGPDVVF		HD8495	HD4
HD8495_2_A1_HC	IGHV1-69	99.31	IGHJ4	IGHD3-10	15	CARVSGYSASGSYEDYW	naive	IGKV3-11	98.21	IGKJ1	CQQRSNWPPWTF		HD8495	HD4
HD8495_2_A10_HC	IGHV3-23	99.31	IGHJ4	IGHD3-10	11	CAKKGTMIAPYYW	naive						HD8495	HD4
HD8495_2_A3_HC	IGHV3-49	100	IGHJ5	IGHD3-10	15	CTRGITMVRGVGVFDPW	non B cell	IGKV3-20	99.29	IGKJ1	CQQYGSSPWTF		HD8495	HD4
HD8495_2_A4_HC	IGHV3-9	100	IGHJ4	IGHD5-24	15	CAKDIGRDGDDGGFDYW	naive						HD8495	HD4
HD8495_2_A8_HC	IGHV3-23	99.65	IGHJ4	IGHD1-1	15	CAKVQHGPPSGYYFDYW	naive	IGKV1-5	99.28	IGKJ1	CQQYNSYPWTF		HD8495	HD4
HD8495_2_B12_HC	IGHV1-69	99.31	IGHJ4	IGHD5-12	9	CASAYSAEDYW	naive						HD8495	HD4
HD8495_2_B4_HC	IGHV3-23	99.65	IGHJ4	IGHD2-15	18	CAKLSGGYCSGGSCRYFDYW	naive						HD8495	HD4
HD8495_2_B7_HC	IGHV1-69	98.96	IGHJ4	IGHD2-15	16	CARDGDNCSGGSCYSGYW	naive	IGKV3-11	98.57	IGKJ2	CQQRSNWPPLYTF		HD8495	HD4
HD8495_2_C1_HC	IGHV4-31	99.31	IGHJ4	IGHD5-18	16	CARVGVGYSYGYGDFDYW	naive						HD8495	HD4
HD8495_2_C3_HC	IGHV1-46	98.61	IGHJ1	IGHD3-16	14	CARDGGVEKAEYFQHW	naive	IGKV4-1	100	IGKJ4	CQQYYSTPLTF		HD8495	HD4
HD8495_2_C5_HC	IGHV3-21	99.31	IGHJ4	IGHD1-26	14	CARVSWELLLYYFDYW	naive	IGLV1-36	98.95	IGLJ2/IGLJ3	CAAWDDSLNAVVF		HD8495	HD4
HD8495_2_C7_HC	IGHV4-59	98.95	IGHJ4	IGHD6-19	11	CARGLGYSSLDYW	naive						HD8495	HD4
HD8495_2_D1_HC	IGHV3-30	99.65	IGHJ6	IGHD5-18	19	CAKQVEGYSFQGYYYYGMDVW	naive	IGKV3-15	97.85	IGKJ1	CQQYNNWPPWTF		HD8495	HD4
HD8495_2_D6_HC	IGHV4-39	97.25	IGHJ4	IGHD3-10	11	CARLRGSGDFDYW	naive	IGKV1-33	98.92	IGKJ5	CQQYDNLPKVTF		HD8495	HD4
HD8495_2_E10_HC	IGHV3-74	95.83	IGHJ4	IGHD3-22	17	CARGGGDSSGFSPGRIDSW	non switched memory						HD8495	HD4
HD8495_2_E3_HC	IGHV3-23	99.31	IGHJ5	IGHD6-19	17	CAKVKYSSGWLPVGWFDPW	naive	IGKV3-15	100	IGKJ2	CQQYNNWPPYTF		HD8495	HD4
HD8495_2_E4_HC	IGHV1-69	99.65	IGHJ4	IGHD2-8	19	CARDYALYSVLGLRGDYVDYW	naive	IGKV1-16	97.85	IGKJ4	CQQYNSYPLTF		HD8495	HD4
HD8495_2_E7_HC	IGHV4-59	98.25	IGHJ3	IGHD6-19	13	CAREGIAVAGPPDTW	naive	IGKV3-20	97.52	IGKJ1	CQQYGSSPWTF		HD8495	HD4
HD8495_2_F8_HC	IGHV1-69	99.65	IGHJ4	IGHD2-15	20	CARELGYCSGGSCYSPEYFDYW	naive	IGLV1-40	97.92	IGLJ2/IGLJ3	CQSYDSSLSGVVF		HD8495	HD4
HD8495_2_F9_HC	IGHV1-46	98.61	IGHJ1	IGHD4-17	15	CARDYGDYASAEYFQHW	naive	IGKV4-1	99.33	IGKJ4	CQQYYSTPLTF		HD8495	HD4
